# The genetic equidistance and maximum genetic diversity hypothesis: Smoke and mirrors?

**DOI:** 10.1101/2023.02.14.528494

**Authors:** Yixi Zhang

## Abstract

As a novel molecular evolution model that was claimed to have an advantage over the molecular clock hypothesis^1–3^, the maximum genetic diversity (MGD) hypothesis was utilized to study the modern human origins^4^. Nevertheless, there are serious problems with this hypothesis and both it and its derivative studies should be treated with caution.
