## Supplementary Information 1 for "The genetic equidistance and maximum genetic diversity hypothesis: Smoke and mirrors?"

### Sheet: MatrixOutput
Species 1	Species 2	Dist	Dist
sp|P00004|CYC HORSE Cytochrome c OS=Equus caballus OX=9796 GN=CYCS PE=1 SV=2	sp|P00011|CYC CANLF Cytochrome c OS=Canis lupus familiaris OX=9615 GN=CYCS PE=1 SV=2	6	0.06676
sp|P00004|CYC HORSE Cytochrome c OS=Equus caballus OX=9796 GN=CYCS PE=1 SV=2	sp|P62894|CYC BOVIN Cytochrome c OS=Bos taurus OX=9913 GN=CYCS PE=1 SV=2	3	0.0326045
sp|P00011|CYC CANLF Cytochrome c OS=Canis lupus familiaris OX=9615 GN=CYCS PE=1 SV=2	sp|P62894|CYC BOVIN Cytochrome c OS=Bos taurus OX=9913 GN=CYCS PE=1 SV=2	3	0.0309257
sp|P00004|CYC HORSE Cytochrome c OS=Equus caballus OX=9796 GN=CYCS PE=1 SV=2	sp|P62897|CYC MOUSE Cytochrome c somatic OS=Mus musculus OX=10090 GN=Cycs PE=1 SV=2	6	0.0662289
sp|P00011|CYC CANLF Cytochrome c OS=Canis lupus familiaris OX=9615 GN=CYCS PE=1 SV=2	sp|P62897|CYC MOUSE Cytochrome c somatic OS=Mus musculus OX=10090 GN=Cycs PE=1 SV=2	4	0.0411724
sp|P62894|CYC BOVIN Cytochrome c OS=Bos taurus OX=9913 GN=CYCS PE=1 SV=2	sp|P62897|CYC MOUSE Cytochrome c somatic OS=Mus musculus OX=10090 GN=Cycs PE=1 SV=2	3	0.0307045
sp|P00004|CYC HORSE Cytochrome c OS=Equus caballus OX=9796 GN=CYCS PE=1 SV=2	sp|P62898|CYC RAT Cytochrome c somatic OS=Rattus norvegicus OX=10116 GN=Cycs PE=1 SV=2	6	0.0662289
sp|P00011|CYC CANLF Cytochrome c OS=Canis lupus familiaris OX=9615 GN=CYCS PE=1 SV=2	sp|P62898|CYC RAT Cytochrome c somatic OS=Rattus norvegicus OX=10116 GN=Cycs PE=1 SV=2	4	0.0411724
sp|P62894|CYC BOVIN Cytochrome c OS=Bos taurus OX=9913 GN=CYCS PE=1 SV=2	sp|P62898|CYC RAT Cytochrome c somatic OS=Rattus norvegicus OX=10116 GN=Cycs PE=1 SV=2	3	0.0307045
sp|P62897|CYC MOUSE Cytochrome c somatic OS=Mus musculus OX=10090 GN=Cycs PE=1 SV=2	sp|P62898|CYC RAT Cytochrome c somatic OS=Rattus norvegicus OX=10116 GN=Cycs PE=1 SV=2	0	1e-06
sp|P00004|CYC HORSE Cytochrome c OS=Equus caballus OX=9796 GN=CYCS PE=1 SV=2	sp|P99999|CYC HUMAN Cytochrome c OS=Homo sapiens OX=9606 GN=CYCS PE=1 SV=2	12	0.137492
sp|P00011|CYC CANLF Cytochrome c OS=Canis lupus familiaris OX=9615 GN=CYCS PE=1 SV=2	sp|P99999|CYC HUMAN Cytochrome c OS=Homo sapiens OX=9606 GN=CYCS PE=1 SV=2	11	0.120746
sp|P62894|CYC BOVIN Cytochrome c OS=Bos taurus OX=9913 GN=CYCS PE=1 SV=2	sp|P99999|CYC HUMAN Cytochrome c OS=Homo sapiens OX=9606 GN=CYCS PE=1 SV=2	10	0.109076
sp|P62897|CYC MOUSE Cytochrome c somatic OS=Mus musculus OX=10090 GN=Cycs PE=1 SV=2	sp|P99999|CYC HUMAN Cytochrome c OS=Homo sapiens OX=9606 GN=CYCS PE=1 SV=2	9	0.0971607
sp|P62898|CYC RAT Cytochrome c somatic OS=Rattus norvegicus OX=10116 GN=Cycs PE=1 SV=2	sp|P99999|CYC HUMAN Cytochrome c OS=Homo sapiens OX=9606 GN=CYCS PE=1 SV=2	9	0.0971607
sp|P00004|CYC HORSE Cytochrome c OS=Equus caballus OX=9796 GN=CYCS PE=1 SV=2	sp|P62895|CYC PIG Cytochrome c OS=Sus scrofa OX=9823 GN=CYCS PE=1 SV=2	3	0.0326045
sp|P00011|CYC CANLF Cytochrome c OS=Canis lupus familiaris OX=9615 GN=CYCS PE=1 SV=2	sp|P62895|CYC PIG Cytochrome c OS=Sus scrofa OX=9823 GN=CYCS PE=1 SV=2	3	0.0309257
sp|P62894|CYC BOVIN Cytochrome c OS=Bos taurus OX=9913 GN=CYCS PE=1 SV=2	sp|P62895|CYC PIG Cytochrome c OS=Sus scrofa OX=9823 GN=CYCS PE=1 SV=2	0	1e-06
sp|P62897|CYC MOUSE Cytochrome c somatic OS=Mus musculus OX=10090 GN=Cycs PE=1 SV=2	sp|P62895|CYC PIG Cytochrome c OS=Sus scrofa OX=9823 GN=CYCS PE=1 SV=2	3	0.0307045
sp|P62898|CYC RAT Cytochrome c somatic OS=Rattus norvegicus OX=10116 GN=Cycs PE=1 SV=2	sp|P62895|CYC PIG Cytochrome c OS=Sus scrofa OX=9823 GN=CYCS PE=1 SV=2	3	0.0307045
sp|P99999|CYC HUMAN Cytochrome c OS=Homo sapiens OX=9606 GN=CYCS PE=1 SV=2	sp|P62895|CYC PIG Cytochrome c OS=Sus scrofa OX=9823 GN=CYCS PE=1 SV=2	10	0.109076
sp|P00004|CYC HORSE Cytochrome c OS=Equus caballus OX=9796 GN=CYCS PE=1 SV=2	sp|P62896|CYC SHEEP Cytochrome c OS=Ovis aries OX=9940 GN=CYCS PE=1 SV=2	3	0.0326045
sp|P00011|CYC CANLF Cytochrome c OS=Canis lupus familiaris OX=9615 GN=CYCS PE=1 SV=2	sp|P62896|CYC SHEEP Cytochrome c OS=Ovis aries OX=9940 GN=CYCS PE=1 SV=2	3	0.0309257
sp|P62894|CYC BOVIN Cytochrome c OS=Bos taurus OX=9913 GN=CYCS PE=1 SV=2	sp|P62896|CYC SHEEP Cytochrome c OS=Ovis aries OX=9940 GN=CYCS PE=1 SV=2	0	1e-06
sp|P62897|CYC MOUSE Cytochrome c somatic OS=Mus musculus OX=10090 GN=Cycs PE=1 SV=2	sp|P62896|CYC SHEEP Cytochrome c OS=Ovis aries OX=9940 GN=CYCS PE=1 SV=2	3	0.0307045
sp|P62898|CYC RAT Cytochrome c somatic OS=Rattus norvegicus OX=10116 GN=Cycs PE=1 SV=2	sp|P62896|CYC SHEEP Cytochrome c OS=Ovis aries OX=9940 GN=CYCS PE=1 SV=2	3	0.0307045
sp|P99999|CYC HUMAN Cytochrome c OS=Homo sapiens OX=9606 GN=CYCS PE=1 SV=2	sp|P62896|CYC SHEEP Cytochrome c OS=Ovis aries OX=9940 GN=CYCS PE=1 SV=2	10	0.109076
sp|P62895|CYC PIG Cytochrome c OS=Sus scrofa OX=9823 GN=CYCS PE=1 SV=2	sp|P62896|CYC SHEEP Cytochrome c OS=Ovis aries OX=9940 GN=CYCS PE=1 SV=2	0	1e-06
sp|P00004|CYC HORSE Cytochrome c OS=Equus caballus OX=9796 GN=CYCS PE=1 SV=2	sp|Q640U4|CYC1 XENTR Cytochrome c somatic OS=Xenopus tropicalis OX=8364 GN=cycs PE=3 SV=3	12	0.145487
sp|P00011|CYC CANLF Cytochrome c OS=Canis lupus familiaris OX=9615 GN=CYCS PE=1 SV=2	sp|Q640U4|CYC1 XENTR Cytochrome c somatic OS=Xenopus tropicalis OX=8364 GN=cycs PE=3 SV=3	10	0.12201
sp|P62894|CYC BOVIN Cytochrome c OS=Bos taurus OX=9913 GN=CYCS PE=1 SV=2	sp|Q640U4|CYC1 XENTR Cytochrome c somatic OS=Xenopus tropicalis OX=8364 GN=cycs PE=3 SV=3	10	0.118916
sp|P62897|CYC MOUSE Cytochrome c somatic OS=Mus musculus OX=10090 GN=Cycs PE=1 SV=2	sp|Q640U4|CYC1 XENTR Cytochrome c somatic OS=Xenopus tropicalis OX=8364 GN=cycs PE=3 SV=3	9	0.106146
sp|P62898|CYC RAT Cytochrome c somatic OS=Rattus norvegicus OX=10116 GN=Cycs PE=1 SV=2	sp|Q640U4|CYC1 XENTR Cytochrome c somatic OS=Xenopus tropicalis OX=8364 GN=cycs PE=3 SV=3	9	0.106146
sp|P99999|CYC HUMAN Cytochrome c OS=Homo sapiens OX=9606 GN=CYCS PE=1 SV=2	sp|Q640U4|CYC1 XENTR Cytochrome c somatic OS=Xenopus tropicalis OX=8364 GN=cycs PE=3 SV=3	14	0.170593
sp|P62895|CYC PIG Cytochrome c OS=Sus scrofa OX=9823 GN=CYCS PE=1 SV=2	sp|Q640U4|CYC1 XENTR Cytochrome c somatic OS=Xenopus tropicalis OX=8364 GN=cycs PE=3 SV=3	10	0.118916
sp|P62896|CYC SHEEP Cytochrome c OS=Ovis aries OX=9940 GN=CYCS PE=1 SV=2	sp|Q640U4|CYC1 XENTR Cytochrome c somatic OS=Xenopus tropicalis OX=8364 GN=cycs PE=3 SV=3	10	0.118916
sp|P00004|CYC HORSE Cytochrome c OS=Equus caballus OX=9796 GN=CYCS PE=1 SV=2	sp|Q6NTN0|CYC1B XENLA Cytochrome c somatic B OS=Xenopus laevis OX=8355 GN=cycs-b PE=3 SV=3	14	0.172589
sp|P00011|CYC CANLF Cytochrome c OS=Canis lupus familiaris OX=9615 GN=CYCS PE=1 SV=2	sp|Q6NTN0|CYC1B XENLA Cytochrome c somatic B OS=Xenopus laevis OX=8355 GN=cycs-b PE=3 SV=3	13	0.161814
sp|P62894|CYC BOVIN Cytochrome c OS=Bos taurus OX=9913 GN=CYCS PE=1 SV=2	sp|Q6NTN0|CYC1B XENLA Cytochrome c somatic B OS=Xenopus laevis OX=8355 GN=cycs-b PE=3 SV=3	12	0.145082
sp|P62897|CYC MOUSE Cytochrome c somatic OS=Mus musculus OX=10090 GN=Cycs PE=1 SV=2	sp|Q6NTN0|CYC1B XENLA Cytochrome c somatic B OS=Xenopus laevis OX=8355 GN=cycs-b PE=3 SV=3	14	0.169263
sp|P62898|CYC RAT Cytochrome c somatic OS=Rattus norvegicus OX=10116 GN=Cycs PE=1 SV=2	sp|Q6NTN0|CYC1B XENLA Cytochrome c somatic B OS=Xenopus laevis OX=8355 GN=cycs-b PE=3 SV=3	14	0.169263
sp|P99999|CYC HUMAN Cytochrome c OS=Homo sapiens OX=9606 GN=CYCS PE=1 SV=2	sp|Q6NTN0|CYC1B XENLA Cytochrome c somatic B OS=Xenopus laevis OX=8355 GN=cycs-b PE=3 SV=3	17	0.212524
sp|P62895|CYC PIG Cytochrome c OS=Sus scrofa OX=9823 GN=CYCS PE=1 SV=2	sp|Q6NTN0|CYC1B XENLA Cytochrome c somatic B OS=Xenopus laevis OX=8355 GN=cycs-b PE=3 SV=3	12	0.145082
sp|P62896|CYC SHEEP Cytochrome c OS=Ovis aries OX=9940 GN=CYCS PE=1 SV=2	sp|Q6NTN0|CYC1B XENLA Cytochrome c somatic B OS=Xenopus laevis OX=8355 GN=cycs-b PE=3 SV=3	12	0.145082
sp|Q640U4|CYC1 XENTR Cytochrome c somatic OS=Xenopus tropicalis OX=8364 GN=cycs PE=3 SV=3	sp|Q6NTN0|CYC1B XENLA Cytochrome c somatic B OS=Xenopus laevis OX=8355 GN=cycs-b PE=3 SV=3	6	0.063693
		number of amino acid diferences	consider multiple substitutions

### Sheet: Caption
Table. Estimates of Evolutionary Divergence between Sequences
The number of amino acid differences per sequence from between sequences are shown. This analysis involved 10 amino acid sequences. All ambiguous positions were removed for each sequence pair (pairwise deletion option). There were a total of 105 positions in the final dataset. Evolutionary analyses were conducted in MEGA11 [1]
1. Tamura K., Stecher G., and Kumar S. (2021). MEGA 11: Molecular Evolutionary Genetics Analysis Version 11. Molecular Biology and Evolution https://doi.org/10.1093/molbev/msab120.
Disclaimer: Although utmost care has been taken to ensure the correctness of the caption, the caption text is provided "as is" without any warranty of any kind. Authors advise the user to carefully check the caption prior to its use for any purpose and report any errors or problems to the authors immediately (www.megasoftware.net). In no event shall the authors and their employers be liable for a…
