## Supplementary Information 2 for "The genetic equidistance and maximum genetic diversity hypothesis: Smoke and mirrors?"

### Sheet: MatrixOutput
Species 1	Species 2	Dist
sp|P11497|ACACA RAT Acetyl-CoA carboxylase 1 OS=Rattus norvegicus OX=10116 GN=Acaca PE=1 SV=1	sp|Q00955|ACAC YEAST Acetyl-CoA carboxylase OS=Saccharomyces cerevisiae (strain ATCC 204508 / S288c) OX=559292 GN=ACC1 PE=1 SV=2	1.33383
sp|P11497|ACACA RAT Acetyl-CoA carboxylase 1 OS=Rattus norvegicus OX=10116 GN=Acaca PE=1 SV=1	sp|Q13085|ACACA HUMAN Acetyl-CoA carboxylase 1 OS=Homo sapiens OX=9606 GN=ACACA PE=1 SV=2	0.026713
sp|Q00955|ACAC YEAST Acetyl-CoA carboxylase OS=Saccharomyces cerevisiae (strain ATCC 204508 / S288c) OX=559292 GN=ACC1 PE=1 SV=2	sp|Q13085|ACACA HUMAN Acetyl-CoA carboxylase 1 OS=Homo sapiens OX=9606 GN=ACACA PE=1 SV=2	1.32611
sp|P11497|ACACA RAT Acetyl-CoA carboxylase 1 OS=Rattus norvegicus OX=10116 GN=Acaca PE=1 SV=1	sp|Q28559|ACACA SHEEP Acetyl-CoA carboxylase 1 OS=Ovis aries OX=9940 GN=ACACA PE=2 SV=1	0.020229
sp|Q00955|ACAC YEAST Acetyl-CoA carboxylase OS=Saccharomyces cerevisiae (strain ATCC 204508 / S288c) OX=559292 GN=ACC1 PE=1 SV=2	sp|Q28559|ACACA SHEEP Acetyl-CoA carboxylase 1 OS=Ovis aries OX=9940 GN=ACACA PE=2 SV=1	1.33219
sp|Q13085|ACACA HUMAN Acetyl-CoA carboxylase 1 OS=Homo sapiens OX=9606 GN=ACACA PE=1 SV=2	sp|Q28559|ACACA SHEEP Acetyl-CoA carboxylase 1 OS=Ovis aries OX=9940 GN=ACACA PE=2 SV=1	0.02407
sp|P11497|ACACA RAT Acetyl-CoA carboxylase 1 OS=Rattus norvegicus OX=10116 GN=Acaca PE=1 SV=1	sp|Q5SWU9|ACACA MOUSE Acetyl-CoA carboxylase 1 OS=Mus musculus OX=10090 GN=Acaca PE=1 SV=1	0.00592604
sp|Q00955|ACAC YEAST Acetyl-CoA carboxylase OS=Saccharomyces cerevisiae (strain ATCC 204508 / S288c) OX=559292 GN=ACC1 PE=1 SV=2	sp|Q5SWU9|ACACA MOUSE Acetyl-CoA carboxylase 1 OS=Mus musculus OX=10090 GN=Acaca PE=1 SV=1	1.33449
sp|Q13085|ACACA HUMAN Acetyl-CoA carboxylase 1 OS=Homo sapiens OX=9606 GN=ACACA PE=1 SV=2	sp|Q5SWU9|ACACA MOUSE Acetyl-CoA carboxylase 1 OS=Mus musculus OX=10090 GN=Acaca PE=1 SV=1	0.0245309
sp|Q28559|ACACA SHEEP Acetyl-CoA carboxylase 1 OS=Ovis aries OX=9940 GN=ACACA PE=2 SV=1	sp|Q5SWU9|ACACA MOUSE Acetyl-CoA carboxylase 1 OS=Mus musculus OX=10090 GN=Acaca PE=1 SV=1	0.0163189
sp|P11497|ACACA RAT Acetyl-CoA carboxylase 1 OS=Rattus norvegicus OX=10116 GN=Acaca PE=1 SV=1	sp|Q9TTS3|ACACA BOVIN Acetyl-CoA carboxylase 1 OS=Bos taurus OX=9913 GN=ACACA PE=2 SV=1	0.0210995
sp|Q00955|ACAC YEAST Acetyl-CoA carboxylase OS=Saccharomyces cerevisiae (strain ATCC 204508 / S288c) OX=559292 GN=ACC1 PE=1 SV=2	sp|Q9TTS3|ACACA BOVIN Acetyl-CoA carboxylase 1 OS=Bos taurus OX=9913 GN=ACACA PE=2 SV=1	1.33387
sp|Q13085|ACACA HUMAN Acetyl-CoA carboxylase 1 OS=Homo sapiens OX=9606 GN=ACACA PE=1 SV=2	sp|Q9TTS3|ACACA BOVIN Acetyl-CoA carboxylase 1 OS=Bos taurus OX=9913 GN=ACACA PE=2 SV=1	0.0240888
sp|Q28559|ACACA SHEEP Acetyl-CoA carboxylase 1 OS=Ovis aries OX=9940 GN=ACACA PE=2 SV=1	sp|Q9TTS3|ACACA BOVIN Acetyl-CoA carboxylase 1 OS=Bos taurus OX=9913 GN=ACACA PE=2 SV=1	0.00595
sp|Q5SWU9|ACACA MOUSE Acetyl-CoA carboxylase 1 OS=Mus musculus OX=10090 GN=Acaca PE=1 SV=1	sp|Q9TTS3|ACACA BOVIN Acetyl-CoA carboxylase 1 OS=Bos taurus OX=9913 GN=ACACA PE=2 SV=1	0.0171857

### Sheet: Caption
Table. Estimates of Evolutionary Divergence between Sequences
The number of amino acid substitutions per site from between sequences are shown. Analyses were conducted using the JTT matrix-based model [1]. The rate variation among sites was modeled with a gamma distribution (shape parameter = 1.1). This analysis involved 6 amino acid sequences. All ambiguous positions were removed for each sequence pair (pairwise deletion option). There were a total of 2377…
1. Jones D.T., Taylor W.R., and Thornton J.M. (1992). The rapid generation of mutation data matrices from protein sequences. Computer Applications in the Biosciences 8: 275-282.
2. Tamura K., Stecher G., and Kumar S. (2021). MEGA 11: Molecular Evolutionary Genetics Analysis Version 11. Molecular Biology and Evolution https://doi.org/10.1093/molbev/msab120.
Disclaimer: Although utmost care has been taken to ensure the correctness of the caption, the caption text is provided "as is" without any warranty of any kind. Authors advise the user to carefully check the caption prior to its use for any purpose and report any errors or problems to the authors immediately (www.megasoftware.net). In no event shall the authors and their employers be liable for a…
