## Supplementary Information 3 for "The genetic equidistance and maximum genetic diversity hypothesis: Smoke and mirrors?"

### Sheet: MatrixOutput
Species 1	Species 2	Dist
Homo sapiens	Mus musculus	0.000872263
Homo sapiens	Rattus norvegicus	0.00576548
Mus musculus	Rattus norvegicus	0.00487497
Homo sapiens	Castor canadensis	0.000436068
Mus musculus	Castor canadensis	0.000435871
Rattus norvegicus	Castor canadensis	0.00531872
Homo sapiens	Cercocebus atys	1e-06
Mus musculus	Cercocebus atys	0.000872263
Rattus norvegicus	Cercocebus atys	0.00576548
Castor canadensis	Cercocebus atys	0.000436068
Homo sapiens	Rhinopithecus roxellana	0.00485592
Mus musculus	Rhinopithecus roxellana	0.0057409
Rattus norvegicus	Rhinopithecus roxellana	0.0107778
Castor canadensis	Rhinopithecus roxellana	0.00529864
Cercocebus atys	Rhinopithecus roxellana	0.00485592
Homo sapiens	Macaca mulatta	0.0048558
Mus musculus	Macaca mulatta	0.00574077
Rattus norvegicus	Macaca mulatta	0.0107776
Castor canadensis	Macaca mulatta	0.00529851
Cercocebus atys	Macaca mulatta	0.0048558
Rhinopithecus roxellana	Macaca mulatta	0.000434738
Homo sapiens	Panthera pardus	1e-06
Mus musculus	Panthera pardus	0.000872263
Rattus norvegicus	Panthera pardus	0.00576548
Castor canadensis	Panthera pardus	0.000436068
Cercocebus atys	Panthera pardus	1e-06
Rhinopithecus roxellana	Panthera pardus	0.00485592
Macaca mulatta	Panthera pardus	0.0048558
Homo sapiens	Xenopus tropicalis	0.0131878
Mus musculus	Xenopus tropicalis	0.0122701
Rattus norvegicus	Xenopus tropicalis	0.0175641
Castor canadensis	Xenopus tropicalis	0.0127255
Cercocebus atys	Xenopus tropicalis	0.0131878
Rhinopithecus roxellana	Xenopus tropicalis	0.0184139
Macaca mulatta	Xenopus tropicalis	0.0184137
Panthera pardus	Xenopus tropicalis	0.0131878
Homo sapiens	Canis lupus familiaris	1e-06
Mus musculus	Canis lupus familiaris	0.000872263
Rattus norvegicus	Canis lupus familiaris	0.00576548
Castor canadensis	Canis lupus familiaris	0.000436068
Cercocebus atys	Canis lupus familiaris	1e-06
Rhinopithecus roxellana	Canis lupus familiaris	0.00485592
Macaca mulatta	Canis lupus familiaris	0.0048558
Panthera pardus	Canis lupus familiaris	1e-06
Xenopus tropicalis	Canis lupus familiaris	0.0131878
Homo sapiens	Gallus gallus	0.00572533
Mus musculus	Gallus gallus	0.00660863
Rattus norvegicus	Gallus gallus	0.0116483
Castor canadensis	Gallus gallus	0.00616725
Cercocebus atys	Gallus gallus	0.00572533
Rhinopithecus roxellana	Gallus gallus	0.0107009
Macaca mulatta	Gallus gallus	0.0107007
Panthera pardus	Gallus gallus	0.00572533
Xenopus tropicalis	Gallus gallus	0.0136989
Canis lupus familiaris	Gallus gallus	0.00572533
Homo sapiens	Bos taurus	1e-06
Mus musculus	Bos taurus	0.000872263
Rattus norvegicus	Bos taurus	0.00576548
Castor canadensis	Bos taurus	0.000436068
Cercocebus atys	Bos taurus	1e-06
Rhinopithecus roxellana	Bos taurus	0.00485592
Macaca mulatta	Bos taurus	0.0048558
Panthera pardus	Bos taurus	1e-06
Xenopus tropicalis	Bos taurus	0.0131878
Canis lupus familiaris	Bos taurus	1e-06
Gallus gallus	Bos taurus	0.00572533
Homo sapiens	Equus caballus	1e-06
Mus musculus	Equus caballus	0.000872263
Rattus norvegicus	Equus caballus	0.00576548
Castor canadensis	Equus caballus	0.000436068
Cercocebus atys	Equus caballus	1e-06
Rhinopithecus roxellana	Equus caballus	0.00485592
Macaca mulatta	Equus caballus	0.0048558
Panthera pardus	Equus caballus	1e-06
Xenopus tropicalis	Equus caballus	0.0131878
Canis lupus familiaris	Equus caballus	1e-06
Gallus gallus	Equus caballus	0.00572533
Bos taurus	Equus caballus	1e-06
Homo sapiens	Ornithorhynchus anatinus	0.00305921
Mus musculus	Ornithorhynchus anatinus	0.00393482
Rattus norvegicus	Ornithorhynchus anatinus	0.00889179
Castor canadensis	Ornithorhynchus anatinus	0.00349713
Cercocebus atys	Ornithorhynchus anatinus	0.00305921
Rhinopithecus roxellana	Ornithorhynchus anatinus	0.00796493
Macaca mulatta	Ornithorhynchus anatinus	0.00796477
Panthera pardus	Ornithorhynchus anatinus	0.00305921
Xenopus tropicalis	Ornithorhynchus anatinus	0.0127139
Canis lupus familiaris	Ornithorhynchus anatinus	0.00305921
Gallus gallus	Ornithorhynchus anatinus	0.00482416
Bos taurus	Ornithorhynchus anatinus	0.00305921
Equus caballus	Ornithorhynchus anatinus	0.00305921
Homo sapiens	Meleagris gallopavo	0.00572533
Mus musculus	Meleagris gallopavo	0.00660863
Rattus norvegicus	Meleagris gallopavo	0.0116483
Castor canadensis	Meleagris gallopavo	0.00616725
Cercocebus atys	Meleagris gallopavo	0.00572533
Rhinopithecus roxellana	Meleagris gallopavo	0.0107009
Macaca mulatta	Meleagris gallopavo	0.0107007
Panthera pardus	Meleagris gallopavo	0.00572533
Xenopus tropicalis	Meleagris gallopavo	0.0136989
Canis lupus familiaris	Meleagris gallopavo	0.00572533
Gallus gallus	Meleagris gallopavo	0.0132886
Bos taurus	Meleagris gallopavo	0.00572533
Equus caballus	Meleagris gallopavo	0.00572533
Ornithorhynchus anatinus	Meleagris gallopavo	0.00482416
Homo sapiens	Loxodonta africana	1e-06
Mus musculus	Loxodonta africana	0.000872263
Rattus norvegicus	Loxodonta africana	0.00576548
Castor canadensis	Loxodonta africana	0.000436068
Cercocebus atys	Loxodonta africana	1e-06
Rhinopithecus roxellana	Loxodonta africana	0.00485592
Macaca mulatta	Loxodonta africana	0.0048558
Panthera pardus	Loxodonta africana	1e-06
Xenopus tropicalis	Loxodonta africana	0.0131878
Canis lupus familiaris	Loxodonta africana	1e-06
Gallus gallus	Loxodonta africana	0.00572533
Bos taurus	Loxodonta africana	1e-06
Equus caballus	Loxodonta africana	1e-06
Ornithorhynchus anatinus	Loxodonta africana	0.00305921
Meleagris gallopavo	Loxodonta africana	0.00572533
Homo sapiens	Pelodiscus sinensis	0.00527467
Mus musculus	Pelodiscus sinensis	0.00615614
Rattus norvegicus	Pelodiscus sinensis	0.0111789
Castor canadensis	Pelodiscus sinensis	0.00571565
Cercocebus atys	Pelodiscus sinensis	0.00527467
Rhinopithecus roxellana	Pelodiscus sinensis	0.0102355
Macaca mulatta	Pelodiscus sinensis	0.0102353
Panthera pardus	Pelodiscus sinensis	0.00527467
Xenopus tropicalis	Pelodiscus sinensis	0.014125
Canis lupus familiaris	Pelodiscus sinensis	0.00527467
Gallus gallus	Pelodiscus sinensis	0.00262265
Bos taurus	Pelodiscus sinensis	0.00527467
Equus caballus	Pelodiscus sinensis	0.00527467
Ornithorhynchus anatinus	Pelodiscus sinensis	0.00482463
Meleagris gallopavo	Pelodiscus sinensis	0.00262265
Loxodonta africana	Pelodiscus sinensis	0.00527467
Homo sapiens	Nothobranchius furzeri	0.0230198
Mus musculus	Nothobranchius furzeri	0.0234504
Rattus norvegicus	Nothobranchius furzeri	0.0288936
Castor canadensis	Nothobranchius furzeri	0.0229967
Cercocebus atys	Nothobranchius furzeri	0.0230198
Rhinopithecus roxellana	Nothobranchius furzeri	0.0283221
Macaca mulatta	Nothobranchius furzeri	0.028322
Panthera pardus	Nothobranchius furzeri	0.0230198
Xenopus tropicalis	Nothobranchius furzeri	0.02675
Canis lupus familiaris	Nothobranchius furzeri	0.0230198
Gallus gallus	Nothobranchius furzeri	0.0311738
Bos taurus	Nothobranchius furzeri	0.0230198
Equus caballus	Nothobranchius furzeri	0.0230198
Ornithorhynchus anatinus	Nothobranchius furzeri	0.0234856
Meleagris gallopavo	Nothobranchius furzeri	0.0301674
Loxodonta africana	Nothobranchius furzeri	0.0230198
Pelodiscus sinensis	Nothobranchius furzeri	0.0239727
Homo sapiens	Hipposideros armiger	1e-06
Mus musculus	Hipposideros armiger	0.000872263
Rattus norvegicus	Hipposideros armiger	0.00576548
Castor canadensis	Hipposideros armiger	0.000436068
Cercocebus atys	Hipposideros armiger	1e-06
Rhinopithecus roxellana	Hipposideros armiger	0.00485592
Macaca mulatta	Hipposideros armiger	0.0048558
Panthera pardus	Hipposideros armiger	1e-06
Xenopus tropicalis	Hipposideros armiger	0.0131878
Canis lupus familiaris	Hipposideros armiger	1e-06
Gallus gallus	Hipposideros armiger	0.00572533
Bos taurus	Hipposideros armiger	1e-06
Equus caballus	Hipposideros armiger	1e-06
Ornithorhynchus anatinus	Hipposideros armiger	0.00305921
Meleagris gallopavo	Hipposideros armiger	0.00572533
Loxodonta africana	Hipposideros armiger	1e-06
Pelodiscus sinensis	Hipposideros armiger	0.00527467
Nothobranchius furzeri	Hipposideros armiger	0.0230198
Homo sapiens	Danio rerio	0.0337296
Mus musculus	Danio rerio	0.0341659
Rattus norvegicus	Danio rerio	0.0399845
Castor canadensis	Danio rerio	0.0336951
Cercocebus atys	Danio rerio	0.0337296
Rhinopithecus roxellana	Danio rerio	0.0393387
Macaca mulatta	Danio rerio	0.0393388
Panthera pardus	Danio rerio	0.0337296
Xenopus tropicalis	Danio rerio	0.0349255
Canis lupus familiaris	Danio rerio	0.0337296
Gallus gallus	Danio rerio	0.0326618
Bos taurus	Danio rerio	0.0337296
Equus caballus	Danio rerio	0.0337296
Ornithorhynchus anatinus	Danio rerio	0.0331391
Meleagris gallopavo	Danio rerio	0.0326618
Loxodonta africana	Danio rerio	0.0337296
Pelodiscus sinensis	Danio rerio	0.0331675
Nothobranchius furzeri	Danio rerio	0.0310955
Hipposideros armiger	Danio rerio	0.0337296
Homo sapiens	Oryzias latipes	0.0239183
Mus musculus	Oryzias latipes	0.024348
Rattus norvegicus	Oryzias latipes	0.0298057
Castor canadensis	Oryzias latipes	0.0238942
Cercocebus atys	Oryzias latipes	0.0239183
Rhinopithecus roxellana	Oryzias latipes	0.0292301
Macaca mulatta	Oryzias latipes	0.02923
Panthera pardus	Oryzias latipes	0.0239183
Xenopus tropicalis	Oryzias latipes	0.0267769
Canis lupus familiaris	Oryzias latipes	0.0239183
Gallus gallus	Oryzias latipes	0.0253307
Bos taurus	Oryzias latipes	0.0239183
Equus caballus	Oryzias latipes	0.0239183
Ornithorhynchus anatinus	Oryzias latipes	0.0243845
Meleagris gallopavo	Oryzias latipes	0.0253307
Loxodonta africana	Oryzias latipes	0.0239183
Pelodiscus sinensis	Oryzias latipes	0.0244181
Nothobranchius furzeri	Oryzias latipes	0.0118905
Hipposideros armiger	Oryzias latipes	0.0239183
Danio rerio	Oryzias latipes	0.0305547

### Sheet: Caption
Table. Estimates of Evolutionary Divergence between Sequences
The number of amino acid substitutions per site from between sequences are shown. Analyses were conducted using the JTT matrix-based model [1]. The rate variation among sites was modeled with a gamma distribution (shape parameter = 0.9). This analysis involved 21 amino acid sequences. All ambiguous positions were removed for each sequence pair (pairwise deletion option). There were a total of 250…
1. Jones D.T., Taylor W.R., and Thornton J.M. (1992). The rapid generation of mutation data matrices from protein sequences. Computer Applications in the Biosciences 8: 275-282.
2. Tamura K., Stecher G., and Kumar S. (2021). MEGA 11: Molecular Evolutionary Genetics Analysis Version 11. Molecular Biology and Evolution https://doi.org/10.1093/molbev/msab120.
Disclaimer: Although utmost care has been taken to ensure the correctness of the caption, the caption text is provided "as is" without any warranty of any kind. Authors advise the user to carefully check the caption prior to its use for any purpose and report any errors or problems to the authors immediately (www.megasoftware.net). In no event shall the authors and their employers be liable for a…
