## Supplementary Information 4 for "The genetic equidistance and maximum genetic diversity hypothesis: Smoke and mirrors?"

### Sheet: MatrixOutput
Species 1	Species 2	Dist
Gallus gallus	Sceloporus undulatus	0.164338
Gallus gallus	Rana temporaria	0.188687
Sceloporus undulatus	Rana temporaria	0.206736
Gallus gallus	Mauremys reevesii	0.12638
Sceloporus undulatus	Mauremys reevesii	0.162214
Rana temporaria	Mauremys reevesii	0.195341
Gallus gallus	Chelonia mydas	0.12707
Sceloporus undulatus	Chelonia mydas	0.164936
Rana temporaria	Chelonia mydas	0.197034
Mauremys reevesii	Chelonia mydas	0.0258632
Gallus gallus	Artibeus jamaicensis	0.173702
Sceloporus undulatus	Artibeus jamaicensis	0.157494
Rana temporaria	Artibeus jamaicensis	0.20069
Mauremys reevesii	Artibeus jamaicensis	0.167956
Chelonia mydas	Artibeus jamaicensis	0.168094
Gallus gallus	Oxyura jamaicensis	0.0640919
Sceloporus undulatus	Oxyura jamaicensis	0.163531
Rana temporaria	Oxyura jamaicensis	0.196918
Mauremys reevesii	Oxyura jamaicensis	0.125603
Chelonia mydas	Oxyura jamaicensis	0.127428
Artibeus jamaicensis	Oxyura jamaicensis	0.170742
Gallus gallus	Zootoca vivipara	0.171815
Sceloporus undulatus	Zootoca vivipara	0.122011
Rana temporaria	Zootoca vivipara	0.212109
Mauremys reevesii	Zootoca vivipara	0.157615
Chelonia mydas	Zootoca vivipara	0.159662
Artibeus jamaicensis	Zootoca vivipara	0.159078
Oxyura jamaicensis	Zootoca vivipara	0.164478
Gallus gallus	Oryzias latipes	0.189926
Sceloporus undulatus	Oryzias latipes	0.184297
Rana temporaria	Oryzias latipes	0.212216
Mauremys reevesii	Oryzias latipes	0.193448
Chelonia mydas	Oryzias latipes	0.195022
Artibeus jamaicensis	Oryzias latipes	0.189665
Oxyura jamaicensis	Oryzias latipes	0.190109
Zootoca vivipara	Oryzias latipes	0.188396
Gallus gallus	Bos indicus	0.175066
Sceloporus undulatus	Bos indicus	0.15619
Rana temporaria	Bos indicus	0.203278
Mauremys reevesii	Bos indicus	0.167103
Chelonia mydas	Bos indicus	0.168182
Artibeus jamaicensis	Bos indicus	0.0775684
Oxyura jamaicensis	Bos indicus	0.17581
Zootoca vivipara	Bos indicus	0.157655
Oryzias latipes	Bos indicus	0.186248
Gallus gallus	Crocodylus porosus	0.126874
Sceloporus undulatus	Crocodylus porosus	0.144839
Rana temporaria	Crocodylus porosus	0.196498
Mauremys reevesii	Crocodylus porosus	0.102044
Chelonia mydas	Crocodylus porosus	0.103977
Artibeus jamaicensis	Crocodylus porosus	0.159062
Oxyura jamaicensis	Crocodylus porosus	0.122914
Zootoca vivipara	Crocodylus porosus	0.142995
Oryzias latipes	Crocodylus porosus	0.18073
Bos indicus	Crocodylus porosus	0.154672
Gallus gallus	Macaca mulatta	0.175663
Sceloporus undulatus	Macaca mulatta	0.161789
Rana temporaria	Macaca mulatta	0.204329
Mauremys reevesii	Macaca mulatta	0.167333
Chelonia mydas	Macaca mulatta	0.168023
Artibeus jamaicensis	Macaca mulatta	0.075918
Oxyura jamaicensis	Macaca mulatta	0.175378
Zootoca vivipara	Macaca mulatta	0.160066
Oryzias latipes	Macaca mulatta	0.191568
Bos indicus	Macaca mulatta	0.0788137
Crocodylus porosus	Macaca mulatta	0.160508
Gallus gallus	Xiphophorus maculatus	0.190837
Sceloporus undulatus	Xiphophorus maculatus	0.183263
Rana temporaria	Xiphophorus maculatus	0.210897
Mauremys reevesii	Xiphophorus maculatus	0.195198
Chelonia mydas	Xiphophorus maculatus	0.195602
Artibeus jamaicensis	Xiphophorus maculatus	0.189382
Oxyura jamaicensis	Xiphophorus maculatus	0.190771
Zootoca vivipara	Xiphophorus maculatus	0.186379
Oryzias latipes	Xiphophorus maculatus	0.153999
Bos indicus	Xiphophorus maculatus	0.187775
Crocodylus porosus	Xiphophorus maculatus	0.177622
Macaca mulatta	Xiphophorus maculatus	0.192498
Gallus gallus	Callorhinchus milii	0.194882
Sceloporus undulatus	Callorhinchus milii	0.203329
Rana temporaria	Callorhinchus milii	0.206878
Mauremys reevesii	Callorhinchus milii	0.1972
Chelonia mydas	Callorhinchus milii	0.1972
Artibeus jamaicensis	Callorhinchus milii	0.199612
Oxyura jamaicensis	Callorhinchus milii	0.195812
Zootoca vivipara	Callorhinchus milii	0.206219
Oryzias latipes	Callorhinchus milii	0.204345
Bos indicus	Callorhinchus milii	0.198975
Crocodylus porosus	Callorhinchus milii	0.19291
Macaca mulatta	Callorhinchus milii	0.199917
Xiphophorus maculatus	Callorhinchus milii	0.206544
Gallus gallus	Chaetura pelagica	0.0804396
Sceloporus undulatus	Chaetura pelagica	0.137582
Rana temporaria	Chaetura pelagica	0.182418
Mauremys reevesii	Chaetura pelagica	0.114139
Chelonia mydas	Chaetura pelagica	0.114872
Artibeus jamaicensis	Chaetura pelagica	0.153553
Oxyura jamaicensis	Chaetura pelagica	0.0780952
Zootoca vivipara	Chaetura pelagica	0.136264
Oryzias latipes	Chaetura pelagica	0.168352
Bos indicus	Chaetura pelagica	0.153012
Crocodylus porosus	Chaetura pelagica	0.115311
Macaca mulatta	Chaetura pelagica	0.153553
Xiphophorus maculatus	Chaetura pelagica	0.161026
Callorhinchus milii	Chaetura pelagica	0.180513
Gallus gallus	Erinaceus europaeus	0.176807
Sceloporus undulatus	Erinaceus europaeus	0.171071
Rana temporaria	Erinaceus europaeus	0.194583
Mauremys reevesii	Erinaceus europaeus	0.176323
Chelonia mydas	Erinaceus europaeus	0.175073
Artibeus jamaicensis	Erinaceus europaeus	0.0909217
Oxyura jamaicensis	Erinaceus europaeus	0.177728
Zootoca vivipara	Erinaceus europaeus	0.174449
Oryzias latipes	Erinaceus europaeus	0.195274
Bos indicus	Erinaceus europaeus	0.0899156
Crocodylus porosus	Erinaceus europaeus	0.171903
Macaca mulatta	Erinaceus europaeus	0.0909845
Xiphophorus maculatus	Erinaceus europaeus	0.197483
Callorhinchus milii	Erinaceus europaeus	0.199332
Chaetura pelagica	Erinaceus europaeus	0.164396
Gallus gallus	Macaca fascicular	0.175236
Sceloporus undulatus	Macaca fascicular	0.161063
Rana temporaria	Macaca fascicular	0.203289
Mauremys reevesii	Macaca fascicular	0.166344
Chelonia mydas	Macaca fascicular	0.167312
Artibeus jamaicensis	Macaca fascicular	0.0750379
Oxyura jamaicensis	Macaca fascicular	0.175097
Zootoca vivipara	Macaca fascicular	0.160204
Oryzias latipes	Macaca fascicular	0.19045
Bos indicus	Macaca fascicular	0.0783099
Crocodylus porosus	Macaca fascicular	0.161065
Macaca mulatta	Macaca fascicular	0.00233709
Xiphophorus maculatus	Macaca fascicular	0.191932
Callorhinchus milii	Macaca fascicular	0.199834
Chaetura pelagica	Macaca fascicular	0.154579
Erinaceus europaeus	Macaca fascicular	0.0905697
Gallus gallus	Pan paniscus	0.178096
Sceloporus undulatus	Pan paniscus	0.164878
Rana temporaria	Pan paniscus	0.205947
Mauremys reevesii	Pan paniscus	0.171953
Chelonia mydas	Pan paniscus	0.174712
Artibeus jamaicensis	Pan paniscus	0.0749656
Oxyura jamaicensis	Pan paniscus	0.177008
Zootoca vivipara	Pan paniscus	0.159536
Oryzias latipes	Pan paniscus	0.19404
Bos indicus	Pan paniscus	0.0785685
Crocodylus porosus	Pan paniscus	0.162622
Macaca mulatta	Pan paniscus	0.0237377
Xiphophorus maculatus	Pan paniscus	0.193735
Callorhinchus milii	Pan paniscus	0.201192
Chaetura pelagica	Pan paniscus	0.156044
Erinaceus europaeus	Pan paniscus	0.0908839
Macaca fascicular	Pan paniscus	0.0237932
Gallus gallus	Meleagris gallopavo	0.0271574
Sceloporus undulatus	Meleagris gallopavo	0.167058
Rana temporaria	Meleagris gallopavo	0.1918
Mauremys reevesii	Meleagris gallopavo	0.128124
Chelonia mydas	Meleagris gallopavo	0.128828
Artibeus jamaicensis	Meleagris gallopavo	0.175205
Oxyura jamaicensis	Meleagris gallopavo	0.0700567
Zootoca vivipara	Meleagris gallopavo	0.172309
Oryzias latipes	Meleagris gallopavo	0.191577
Bos indicus	Meleagris gallopavo	0.179427
Crocodylus porosus	Meleagris gallopavo	0.129225
Macaca mulatta	Meleagris gallopavo	0.177735
Xiphophorus maculatus	Meleagris gallopavo	0.190588
Callorhinchus milii	Meleagris gallopavo	0.197148
Chaetura pelagica	Meleagris gallopavo	0.0842491
Erinaceus europaeus	Meleagris gallopavo	0.178342
Macaca fascicular	Meleagris gallopavo	0.176487
Pan paniscus	Meleagris gallopavo	0.179477
Gallus gallus	Danio rerio	0.186663
Sceloporus undulatus	Danio rerio	0.194273
Rana temporaria	Danio rerio	0.2
Mauremys reevesii	Danio rerio	0.191417
Chelonia mydas	Danio rerio	0.188692
Artibeus jamaicensis	Danio rerio	0.187862
Oxyura jamaicensis	Danio rerio	0.190812
Zootoca vivipara	Danio rerio	0.198371
Oryzias latipes	Danio rerio	0.186897
Bos indicus	Danio rerio	0.189662
Crocodylus porosus	Danio rerio	0.183902
Macaca mulatta	Danio rerio	0.191809
Xiphophorus maculatus	Danio rerio	0.188936
Callorhinchus milii	Danio rerio	0.20692
Chaetura pelagica	Danio rerio	0.168205
Erinaceus europaeus	Danio rerio	0.187535
Macaca fascicular	Danio rerio	0.191533
Pan paniscus	Danio rerio	0.191698
Meleagris gallopavo	Danio rerio	0.188252
Gallus gallus	Mus musculus	0.174082
Sceloporus undulatus	Mus musculus	0.168869
Rana temporaria	Mus musculus	0.198482
Mauremys reevesii	Mus musculus	0.17729
Chelonia mydas	Mus musculus	0.175465
Artibeus jamaicensis	Mus musculus	0.0981392
Oxyura jamaicensis	Mus musculus	0.176405
Zootoca vivipara	Mus musculus	0.166943
Oryzias latipes	Mus musculus	0.195132
Bos indicus	Mus musculus	0.101623
Crocodylus porosus	Mus musculus	0.165175
Macaca mulatta	Mus musculus	0.0979906
Xiphophorus maculatus	Mus musculus	0.197034
Callorhinchus milii	Mus musculus	0.197613
Chaetura pelagica	Mus musculus	0.158095
Erinaceus europaeus	Mus musculus	0.110618
Macaca fascicular	Mus musculus	0.0980825
Pan paniscus	Mus musculus	0.0983246
Meleagris gallopavo	Mus musculus	0.176446
Danio rerio	Mus musculus	0.1898
Gallus gallus	Homo sapiens	0.178194
Sceloporus undulatus	Homo sapiens	0.162726
Rana temporaria	Homo sapiens	0.204363
Mauremys reevesii	Homo sapiens	0.16966
Chelonia mydas	Homo sapiens	0.170489
Artibeus jamaicensis	Homo sapiens	0.0753886
Oxyura jamaicensis	Homo sapiens	0.175556
Zootoca vivipara	Homo sapiens	0.158846
Oryzias latipes	Homo sapiens	0.193508
Bos indicus	Homo sapiens	0.0786579
Crocodylus porosus	Homo sapiens	0.162901
Macaca mulatta	Homo sapiens	0.0254191
Xiphophorus maculatus	Homo sapiens	0.194441
Callorhinchus milii	Homo sapiens	0.202995
Chaetura pelagica	Homo sapiens	0.155897
Erinaceus europaeus	Homo sapiens	0.0914373
Macaca fascicular	Homo sapiens	0.0254435
Pan paniscus	Homo sapiens	0.00494505
Meleagris gallopavo	Homo sapiens	0.178194
Danio rerio	Homo sapiens	0.191008
Mus musculus	Homo sapiens	0.0982635
Gallus gallus	Rattus norvegicus	0.175314
Sceloporus undulatus	Rattus norvegicus	0.170552
Rana temporaria	Rattus norvegicus	0.197113
Mauremys reevesii	Rattus norvegicus	0.178725
Chelonia mydas	Rattus norvegicus	0.178031
Artibeus jamaicensis	Rattus norvegicus	0.0997372
Oxyura jamaicensis	Rattus norvegicus	0.178925
Zootoca vivipara	Rattus norvegicus	0.172185
Oryzias latipes	Rattus norvegicus	0.197101
Bos indicus	Rattus norvegicus	0.101521
Crocodylus porosus	Rattus norvegicus	0.170957
Macaca mulatta	Rattus norvegicus	0.0968054
Xiphophorus maculatus	Rattus norvegicus	0.194916
Callorhinchus milii	Rattus norvegicus	0.19772
Chaetura pelagica	Rattus norvegicus	0.161612
Erinaceus europaeus	Rattus norvegicus	0.111512
Macaca fascicular	Rattus norvegicus	0.097082
Pan paniscus	Rattus norvegicus	0.0954621
Meleagris gallopavo	Rattus norvegicus	0.175453
Danio rerio	Rattus norvegicus	0.190601
Mus musculus	Rattus norvegicus	0.0447761
Homo sapiens	Rattus norvegicus	0.0961538
Gallus gallus	Bos taurus	0.177008
Sceloporus undulatus	Bos taurus	0.159989
Rana temporaria	Bos taurus	0.206443
Mauremys reevesii	Bos taurus	0.170601
Chelonia mydas	Bos taurus	0.170849
Artibeus jamaicensis	Bos taurus	0.0803792
Oxyura jamaicensis	Bos taurus	0.17865
Zootoca vivipara	Bos taurus	0.161206
Oryzias latipes	Bos taurus	0.190301
Bos indicus	Bos taurus	0.00711841
Crocodylus porosus	Bos taurus	0.155945
Macaca mulatta	Bos taurus	0.0823158
Xiphophorus maculatus	Bos taurus	0.192009
Callorhinchus milii	Bos taurus	0.200636
Chaetura pelagica	Bos taurus	0.152821
Erinaceus europaeus	Bos taurus	0.0917761
Macaca fascicular	Bos taurus	0.0811331
Pan paniscus	Bos taurus	0.0831051
Meleagris gallopavo	Bos taurus	0.180713
Danio rerio	Bos taurus	0.191078
Mus musculus	Bos taurus	0.105902
Homo sapiens	Bos taurus	0.0821654
Rattus norvegicus	Bos taurus	0.103081

### Sheet: Caption
Table. Estimates of Evolutionary Divergence between Sequences
The number of base differences per site from between sequences are shown. The rate variation among sites was modeled with a gamma distribution (shape parameter = 0.9). This analysis involved 24 nucleotide sequences. Codon positions included were 1st+2nd+3rd+Noncoding. All ambiguous positions were removed for each sequence pair (pairwise deletion option). There were a total of 8142 positions in th…
1. Tamura K., Stecher G., and Kumar S. (2021). MEGA 11: Molecular Evolutionary Genetics Analysis Version 11. Molecular Biology and Evolution https://doi.org/10.1093/molbev/msab120.
Disclaimer: Although utmost care has been taken to ensure the correctness of the caption, the caption text is provided "as is" without any warranty of any kind. Authors advise the user to carefully check the caption prior to its use for any purpose and report any errors or problems to the authors immediately (www.megasoftware.net). In no event shall the authors and their employers be liable for a…
